# Scaffold-level genome assemblies of two parasitoid biocontrol wasps reveal the parthenogenesis mechanism and an associated novel virus

**DOI:** 10.1101/2023.05.25.542369

**Authors:** S.N Inwood, J Skelly, J Guhlin, T Harrop, S Goldson, P.K Dearden

## Abstract

**Background:** Biocontrol is a key technology for the control of pest species. *Microctonus* parasitoid wasps (Hymenoptera: Braconidae) have been released in Aotearoa New Zealand as biocontrol agents, targeting three different pest weevil species. Despite their value as biocontrol agents, no genome assemblies are currently available for these *Microctonus* wasps, limiting investigations into key biological differences between the different species and strains.

**Methods and findings:** Here we present high-quality genomes for *Microctonus hyperodae* and *Microctonus aethiopoides*, assembled with short read sequencing and Hi-C scaffolding. These assemblies have total lengths of 106.7 Mb for *M. hyperodae* and 129.2 Mb for *M. aethiopoides*, with scaffold N50 values of 9 Mb and 23 Mb respectively. With these assemblies we investigated differences in reproductive mechanisms, and association with viruses between *Microctonus* wasps. Meiosis-specific genes are conserved in asexual *Microctonus*, with *in-situ* hybridisation validating expression of one of these genes in the ovaries of asexual *Microctonus aethiopoides*. This implies asexual reproduction in these *Microctonus* wasps involves meiosis, with the potential for sexual reproduction maintained. Investigation of viral gene content revealed candidate genes that may be involved in virus-like particle production in *M. aethiopoides*, as well as a novel virus infecting *M. hyperodae*, for which a complete genome was assembled.

**Conclusion and significance:** These are the first published genomes for *Microctonus* wasps used for biocontrol in Aotearoa New Zealand, which will be valuable resources for continued investigation and monitoring of these biocontrol systems. Understanding the biology underpinning *Microctonus* biocontrol is crucial if we are to maintain its efficacy, or in the case of *M. hyperodae* to understand what may have influenced the significant decline of biocontrol efficacy. The potential for sexual reproduction in asexual *Microctonus* is significant given that empirical modelling suggests this asexual reproduction is likely to have contributed to biocontrol decline. Furthermore the identification of a novel virus in *M. hyperodae* highlights a previously unknown aspect of this biocontrol system, which may contribute to premature mortality of the host pest . These findings have potential to be exploited in future in attempt to increase the effectiveness of *M. hyperodae* biocontrol.
