## Supplementary table 1 for "Scaffold-level genome assemblies of two parasitoid biocontrol wasps reveal the parthenogenesis mechanism and an associated novel virus"

Gene	Organism	Protein accession number (NCBI, Ag Data Commons or Locus Tag)
ac81	AcMNPV	NP_054111.1
DNA polymerase	AcMNPV	NP_054095.1
helicase	AcMNPV	NP_054125.1
lef-5	AcMNPV	NP_054129.1
lef-8	AcMNPV	NP_054079.1
lef-9	AcMNPV	NP_054092.1
p33	AcMNPV	NP_054122.1
pif-0	AcMNPV	NP_054168.1
pif-1	AcMNPV	NP_054149.1
pif-2	AcMNPV	NP_054051.1
pif-3	AcMNPV	NP_054145.1
pif-5	AcMNPV	NP_054179.1
ac81	AmFV	YP_009165894.1
DNA polymerase	AmFV	YP_009165825.1
lef-5	AmFV	YP_009165903.1
pif-0	AmFV	YP_009165828.1
pif-1	AmFV	YP_009165811.1
pif-2	AmFV	YP_009165851.1
pif-3	AmFV	YP_009165839.1
pif-5	AmFV	YP_009165808.1
DNA polymerase	CoBV	GAV93177.1
pif-0	CoBV	GAV93149.1
pif-1	CoBV	GAV93135.1
pif-2	CoBV	GAV93160.1
pif-3	CoBV	GAV93232.1
pif-5	CoBV	GAV93153.1
ac81	CpGV	NP_148887.1
DNA polymerase	CpGV	NP_148895.1
helicase	CpGV	NP_148874.1
lef-5	CpGV	NP_148871.1
lef-8	CpGV	NP_148915.1
lef-9	CpGV	NP_148901.1
p33	CpGV	NP_148877.1
pif-0	CpGV	NP_148844.1
pif-1	CpGV	NP_148859.1
pif-2	CpGV	NP_148832.1
pif-3	CpGV	NP_148819.1
pif-5	CpGV	NP_148802.1
ac81	CuniNPV	NP_203410.1
DNA polymerase	CuniNPV	NP_203396.1
helicase	CuniNPV	NP_203394.1
lef-5	CuniNPV	NP_203391.1
lef-8	CuniNPV	NP_203330.1
lef-9	CuniNPV	NP_203363.1
p33	CuniNPV	NP_203317.1
pif-0	CuniNPV	NP_203378.1
pif-1	CuniNPV	NP_203333.1
pif-2	CuniNPV	NP_203342.1
pif-3	CuniNPV	NP_203350.1
pif-5	CuniNPV	NP_203406.1
ac81	DaFV	QKN22513.1
DNA polymerase	DaFV	QKN22518.1
helicase	DaFV	-
lef-5	DaFV	-
lef-8	DaFV	QKN22516.1
lef-9	DaFV	QKN22481.1
p33	DaFV	QKN22511.1
pif-0	DaFV	QKN22456.1
pif-1	DaFV	QKN22506.1
pif-2	DaFV	QKN22478.1
pif-3	DaFV	-
pif-5	DaFV	QKN22500.1
ac81	DiNV	ATZ81543.1
DNA polymerase	DiNV	YP_009553129.1
helicase	DiNV	YP_009553076.1
lef-5	DiNV	YP_009553089.1
lef-8	DiNV	YP_009553096.1
lef-9	DiNV	YP_009553121.1
p33	DiNV	YP_009553151.1
pif-0	DiNV	ATZ81555.1
pif-1	DiNV	ATZ81516.1
pif-2	DiNV	ATZ81582.1
pif-3	DiNV	ATZ81572.1
pif-5	DiNV	ATZ81566.1
ac81	GbNV	YP_001111281.1
DNA polymerase	GbNV	YP_001111279.1
helicase	GbNV	YP_001111355.1
lef-5	GbNV	YP_001111352.1
lef-8	GbNV	YP_001111316.1
lef-9	GbNV	YP_001111291.1
p33	GbNV	YP_001111274.1
pif-0	GbNV	YP_001111312.1
pif-1	GbNV	YP_001111319.1
pif-2	GbNV	YP_001111333.1
pif-3	GbNV	YP_001111270.1
pif-5	GbNV	YP_001111272.1
ac81	GpSGHV	YP_001687026.1
DNA polymerase	GpSGHV	YP_001687027.1
helicase	GpSGHV	YP_001686993.1
lef-8	GpSGHV	YP_001686988.1
lef-9	GpSGHV	YP_001686981.1
p33	GpSGHV	YP_001687020.1
pif-0	GpSGHV	YP_001686949.1
pif-1	GpSGHV	YP_001687050.1
pif-2	GpSGHV	YP_001687001.1
pif-3	GpSGHV	YP_001687024.1
pif-5	GpSGHV	YP_001687044.1
ac81	HzNV-2	YP_004956844.1
DNA polymerase	HzNV-2	YP_004956766.1
helicase	HzNV-2	YP_004956786.1
lef-5	HzNV-2	YP_004956788.1
lef-8	HzNV-2	YP_004956799.1
lef-9	HzNV-2	YP_004956811.1
pif-0	HzNV-2	YP_004956854.1
pif-1	HzNV-2	YP_004956830.1
pif-2	HzNV-2	YP_004956774.1
pif-3	HzNV-2	YP_004956801.1
pif-5	HzNV-2	YP_004956810.1
ac81	LbFV	YP_009345689.1
DNA polymerase	LbFV	YP_009345662.1
helicase	LbFV	YP_009345671.1
lef-8	LbFV	YP_009345700.1
lef-9	LbFV	YP_009345682.1
p33	LbFV	YP_009345701.1
pif-0	LbFV	YP_009345667.1
pif-1	LbFV	YP_009345636.1
pif-2	LbFV	YP_009345696.1
pif-5	LbFV	YP_009345647.1
ac81	MdSGHV	YP_001883436.1
DNA polymerase	MdSGHV	YP_001883329.1
lef-8	MdSGHV	YP_001883398.1
lef-9	MdSGHV	YP_001883402.1
p33	MdSGHV	YP_001883430.1
pif-0	MdSGHV	YP_001883367.1
pif-1	MdSGHV	YP_001883357.1
pif-2	MdSGHV	YP_001883417.1
pif-3	MdSGHV	YP_001883434.1
pif-5	MdSGHV	YP_001883353.1
ac81	MhFV	MhFV_ORF78
DNA polymerase	MhFV	MhFV_ORF4
helicase	MhFV	MhFV_ORF132
lef-5	MhFV	-
lef-8	MhFV	MhFV_ORF112
lef-9	MhFV	MhFV_ORF141
p33	MhFV	MhFV_ORF127
pif-0	MhFV	MhFV_ORF40
pif-1	MhFV	MhFV_ORF97
pif-2	MhFV	MhFV_ORF31
pif-3	MhFV	MhFV_ORF2
pif-5	MhFV	MhFV_ORF63
ac81	NeseNPV	YP_025155.1
DNA polymerase	NeseNPV	YP_025135.1
helicase	NeseNPV	YP_025168.1
lef-5	NeseNPV	YP_025165.1
lef-8	NeseNPV	YP_025188.1
lef-9	NeseNPV	YP_025147.1
p33	NeseNPV	YP_025131.1
pif-0	NeseNPV	YP_025157.1
pif-1	NeseNPV	YP_025186.1
pif-2	NeseNPV	YP_025162.1
pif-3	NeseNPV	YP_025176.1
pif-5	NeseNPV	YP_025145.1
ac81	OrNV	YP_002321315.1
DNA polymerase	OrNV	YP_002321312.1
helicase	OrNV	YP_002321345.1
lef-5	OrNV	YP_002321363.1
lef-8	OrNV	YP_002321375.1
lef-9	OrNV	YP_002321407.1
p33	OrNV	YP_002321424.1
pif-0	OrNV	YP_002321437.1
pif-1	OrNV	YP_002321371.1
pif-2	OrNV	YP_002321328.1
pif-3	OrNV	YP_002321418.1
pif-5	OrNV	YP_002321426.1
ac81	PmNV	YP_009051924.1
DNA polymerase	PmNV	YP_009051843.1
helicase	PmNV	YP_009051932.1
lef-5	PmNV	YP_009051890.1
lef-8	PmNV	YP_009051861.1
lef-9	PmNV	YP_009051896.1
p33	PmNV	YP_009051846.1
pif-0	PmNV	YP_009051910.1
pif-1	PmNV	YP_009051877.1
pif-2	PmNV	YP_009051853.1
pif-3	PmNV	YP_009051931.1
pif-5	PmNV	YP_009051848.1
ac81	ToNV	YP_009116770.1
DNA polymerase	ToNV	YP_009116659.1
helicase	ToNV	YP_009116765.1
lef-5	ToNV	YP_009116697.1
lef-8	ToNV	YP_009116735.1
lef-9	ToNV	YP_009116778.1
p33	ToNV	YP_009116746.1
pif-0	ToNV	YP_009116692.1
pif-1	ToNV	YP_009116716.1
pif-2	ToNV	YP_009116654.1
pif-3	ToNV	YP_009116660.1
pif-5	ToNV	YP_009116721.1
DNA polymerase	WSSV	YP_009220649.1
pif-0	WSSV	YP_009220510.1
pif-1	WSSV	YP_009220545.1
pif-2	WSSV	YP_009220486.1
pif-3	WSSV	YP_009220581.1
pif-5	WSSV	YP_009220481.1
