## Supplementary table 2 for "Scaffold-level genome assemblies of two parasitoid biocontrol wasps reveal the parthenogenesis mechanism and an associated novel virus"

Assembly	Protein ID	Nr database ID	Sequence identity (%)	Hit alignment length	Number of mismatches	Number of gap openings	Query start	Query end	Subject start	Subject end	E-value	Bit score	Taxonomic ID	Virus Genome Type	Virus family	BlastP Hit Annotation
M. aethiopoides French	MaethFR_002791-T1	YP_009333371.1	32.483	431	240	10	6	430	73	458	3.18E-65	227	1922356	RNA	unclassified RNA virus	putative capsid [Beihai barnacle virus 12]
M. aethiopoides French	MaethFR_006014-T1	YP_184879.1	53.02	149	40	2	1	119	545	693	5.76E-38	145	39640	DNA	Polydnaviridae	hypothetical protein CcBV_30.5 [Cotesia congregata bracovirus]
M. aethiopoides French	MaethFR_006770-T1	YP_184879.1	55.705	149	36	2	1	119	545	693	8.36E-40	151	39640	DNA	Polydnaviridae	hypothetical protein CcBV_30.5 [Cotesia congregata bracovirus]
M. aethiopoides French	MaethFR_007247-T1	QMP82140.1	32.812	384	244	5	65	436	29	410	3.53E-56	204	2746293	RNA	Rhabdoviridae	nucleocapsid protein [Hymenopteran rhabdo-related virus OKIAV109]
M. aethiopoides French	MaethFR_012781-T1	YP_184879.1	65.487	113	38	1	1	112	545	657	1.17E-37	144	39640	DNA	Polydnaviridae	hypothetical protein CcBV_30.5 [Cotesia congregata bracovirus]
M. aethiopoides French	MaethFR_013238-T1	YP_009665774.1	28.302	159	81	4	16	149	178	328	9.55E-08	63.5	36344	DNA	Polydnaviridae	putative recombinase [Chelonus inanitus bracovirus]
M. aethiopoides Irish	MAIEPGA_003765-T1	YP_009333371.1	32.483	431	240	10	6	430	73	458	3.18E-65	227	1922356	RNA	unclassified RNA virus	putative capsid [Beihai barnacle virus 12]
M. aethiopoides Irish	MAIEPGA_011016-T1	QMP82140.1	33.073	384	243	5	65	436	29	410	1.08E-57	207	2746293	RNA	Rhabdoviridae	nucleocapsid protein [Hymenopteran rhabdo-related virus OKIAV109]
M. aethiopoides Moroccan	MaethMA_001154-T1	YP_009553381.1	38.547	179	105	3	5	182	3	177	1.07E-29	117	2053981	DNA	Nudiviridae	OrNV gp005-like protein [Tomelloso virus]
M. aethiopoides Moroccan	MaethMA_003169-T1	YP_009513098.1	28.7	223	124	11	1	197	1	214	1.20E-06	60.1	10464	DNA	Baculoviridae	pif-0 [Agrotis segetum granulovirus]
M. aethiopoides Moroccan	MaethMA_003175-T1	QKE44565.1	28.194	227	132	10	129	344	169	375	7.13E-09	70.1	2739783	DNA	unclassified DNA virus	hypothetical protein Yalta_118 [Yalta virus]
M. aethiopoides Moroccan	MaethMA_004063-T1	QMP82140.1	32.376	383	247	4	66	437	29	410	5.97E-58	208	2746293	RNA	Rhabdoviridae	nucleocapsid protein [Hymenopteran rhabdo-related virus OKIAV109]
M. aethiopoides Moroccan	MaethMA_006925-T1	YP_184879.1	53.02	149	40	2	1	119	545	693	5.76E-38	145	39640	DNA	Polydnaviridae	hypothetical protein CcBV_30.5 [Cotesia congregata bracovirus]
M. aethiopoides Moroccan	MaethMA_009823-T1	YP_009665774.1	28.477	151	75	4	1	126	186	328	1.98E-06	58.9	36344	DNA	Polydnaviridae	putative recombinase [Chelonus inanitus bracovirus]
M. aethiopoides Moroccan	MaethMA_012135-T1	QPL15382.1	42.991	107	57	2	2	104	427	533	7.94E-22	100	2792591	RNA	Chuviridae	glycoprotein [Hymenopteran chu-related virus OKIAV146]
M. aethiopoides Moroccan	MaethMA_012769-T1	YP_009230207.1	27.664	535	350	15	183	703	145	656	8.44E-41	174	1765754	RNA	Totiviridae	capsid protein [Camponotus nipponicus virus]
M. aethiopoides Moroccan	MaethMA_012969-T1	YP_009333371.1	32.715	431	239	10	6	430	73	458	8.90E-66	228	1922356	RNA	unclassified RNA virus	putative capsid [Beihai barnacle virus 12]
M. aethiopoides Moroccan	MaethMA_013149-T1	YP_184879.1	36.957	138	68	4	16	141	124	254	6.36E-13	76.3	39640	DNA	Polydnaviridae	hypothetical protein CcBV_30.5 [Cotesia congregata bracovirus]
M. hyperodae	MHPGA_002739-T1	AYD68237.1	45.714	280	136	4	7	271	190	468	4.36E-78	254	1268039	DNA	Ascoviridae	bro15 [Heliothis virescens ascovirus 3h]
M. hyperodae	MHPGA_010088-T1	QDH05992.1	35.193	233	143	6	4	232	3	231	6.86E-31	125	10449	DNA	Baculoviridae	Ld-bro-m [Lymantria dispar multiple nucleopolyhedrovirus]
M. hyperodae	MHPGA_010090-T1	YP_009121838.1	54.545	77	31	1	5	77	431	507	2.86E-18	88.6	307454	DNA	Baculoviridae	bro [Spodoptera frugiperda granulovirus]
M. hyperodae	MHPGA_005949-T1	YP_001649041.1	59.259	54	22	0	165	218	631	684	4.64E-13	79.3	489830	DNA	Baculoviridae	hypothetical protein HaGV_gp059 [Helicoverpa armigera granulovirus]
M. hyperodae	MHPGA_004603-T1	AOL57072.1	47.586	435	218	3	9	433	10	444	3.84E-137	412	1207438	DNA	Baculoviridae	BRO-B [Chrysodeixis includens nucleopolyhedrovirus]
M. hyperodae	MHPGA_004632-T1	AOL56505.1	45.342	483	231	9	1	470	1	463	7.85E-138	416	1207438	DNA	Baculoviridae	BRO-B [Chrysodeixis includens nucleopolyhedrovirus]
M. hyperodae	MHPGA_005874-T1	AOL57072.1	44.568	359	151	4	9	327	10	360	1.45E-99	312	1207438	DNA	Baculoviridae	BRO-B [Chrysodeixis includens nucleopolyhedrovirus]
M. hyperodae	MHPGA_005950-T1	YP_009116982.1	44.595	444	234	5	121	553	15	457	8.13E-133	406	1592335	DNA	Baculoviridae	baculovirus repeat ORF [Pseudoplusia includens SNPV IE]
M. hyperodae	MHPGA_002161-T1	YP_009506121.1	27.979	193	113	5	2	181	4	183	1.30E-12	82.8	1916701	DNA	Baculoviridae	hypothetical protein [Trichoplusia ni granulovirus LBIV-12]
M. hyperodae	MHPGA_005965-T1	YP_009506218.1	48.387	279	128	3	33	300	146	419	1.03E-86	278	1916701	DNA	Baculoviridae	bro [Trichoplusia ni granulovirus LBIV-12]
M. hyperodae	MHPGA_004634-T1	AXU41742.1	39.31	145	84	3	10	150	95	239	7.73E-22	99.4	2315721	DNA	Baculoviridae	BRO-B [Spodoptera eridania nucleopolyhedrovirus]
M. hyperodae	MHPGA_011579-T1	ABF93346.1	39.394	132	77	3	8	137	13	143	3.44E-22	98.2	92521	DNA	Nudiviridae	unknown [Oryctes rhinoceros nudivirus]
M. hyperodae	MHPGA_011580-T1	YP_009553381.1	42.529	87	47	2	23	108	76	160	1.17E-10	66.6	2053981	DNA	Nudiviridae	OrNV gp005-like protein [Tomelloso virus]
M. hyperodae	MHPGA_011609-T1	YP_009553381.1	37.086	151	91	2	5	154	3	150	1.83E-21	95.5	2053981	DNA	Nudiviridae	OrNV gp005-like protein [Tomelloso virus]
M. hyperodae	MHPGA_002066-T1	YP_009305145.1	33.333	258	164	4	3	254	4	259	2.89E-36	139	1608144	RNA	Phenuiviridae	nucleocapsid protein [Yichang Insect virus]
M. hyperodae	MHPGA_010179-T1	QMP82140.1	30.649	385	212	7	81	413	29	410	3.81E-48	182	2746293	RNA	Rhabdoviridae	nucleocapsid protein [Hymenopteran rhabdo-related virus OKIAV109]
M. hyperodae	MHPGA_002155-T1	YP_009345687.1	24.943	441	264	14	5	408	14	424	2.38E-13	83.6	552509	DNA	unclassified DNA virus	hypothetical protein LbFV_ORF83 [Leptopilina boulardi filamentous virus]
M. hyperodae	MHPGA_002156-T1	YP_009345706.1	35.484	155	83	4	12	150	206	359	6.72E-16	84.3	552509	DNA	unclassified DNA virus	hypothetical protein LbFV_ORF102 [Leptopilina boulardi filamentous virus]
M. hyperodae	MHPGA_002164-T1	YP_009345671.1	36.786	280	163	7	21	294	15	286	3.29E-46	173	552509	DNA	unclassified DNA virus	hypothetical protein LbFV_ORF67 [Leptopilina boulardi filamentous virus]
M. hyperodae	MHPGA_003033-T1	YP_009345606.1	31.751	337	199	10	11	330	9	331	3.55E-37	146	552509	DNA	unclassified DNA virus	hypothetical protein LbFV_ORF2 [Leptopilina boulardi filamentous virus]
M. hyperodae	MHPGA_003111-T1	YP_009345691.1	37.356	174	80	10	8	167	5	163	7.17E-19	89.7	552509	DNA	unclassified DNA virus	hypothetical protein LbFV_ORF87 [Leptopilina boulardi filamentous virus]
M. hyperodae	MHPGA_003113-T1	YP_009345623.1	40.113	177	102	3	31	207	54	226	9.18E-30	120	552509	DNA	unclassified DNA virus	hypothetical protein LbFV_ORF19 [Leptopilina boulardi filamentous virus]
M. hyperodae	MHPGA_003205-T1	YP_009345662.1	37.796	1307	732	28	165	1419	17	1294	0	754	552509	DNA	unclassified DNA virus	putative DNA pol [Leptopilina boulardi filamentous virus]
M. hyperodae	MHPGA_004604-T1	YP_009345656.1	34.082	267	151	12	32	281	103	361	3.10E-30	127	552509	DNA	unclassified DNA virus	hypothetical protein LbFV_ORF52 [Leptopilina boulardi filamentous virus]
M. hyperodae	MHPGA_004607-T1	YP_009345617.1	28.704	324	200	11	310	614	251	562	2.23E-23	117	552509	DNA	unclassified DNA virus	JmJC domain protein [Leptopilina boulardi filamentous virus]
M. hyperodae	MHPGA_004610-T1	YP_009345647.1	25.926	270	169	10	19	274	49	301	6.85E-09	70.9	552509	DNA	unclassified DNA virus	hypothetical protein LbFV_ORF43 [Leptopilina boulardi filamentous virus]
M. hyperodae	MHPGA_004649-T1	YP_009345696.1	37.73	599	343	16	17	604	1011	1590	1.52E-113	382	552509	DNA	unclassified DNA virus	hypothetical protein LbFV_ORF92 [Leptopilina boulardi filamentous virus]
M. hyperodae	MHPGA_004650-T1	YP_009345696.1	25.674	927	529	33	47	885	2	856	1.03E-54	219	552509	DNA	unclassified DNA virus	hypothetical protein LbFV_ORF92 [Leptopilina boulardi filamentous virus]
M. hyperodae	MHPGA_006960-T1	YP_009345700.1	37.854	1025	518	24	4	948	56	1041	0	584	552509	DNA	unclassified DNA virus	hypothetical protein LbFV_ORF96 [Leptopilina boulardi filamentous virus]
M. hyperodae	MHPGA_008127-T1	YP_009345624.1	33.521	355	209	7	43	388	46	382	6.83E-52	188	552509	DNA	unclassified DNA virus	hypothetical protein LbFV_ORF20 [Leptopilina boulardi filamentous virus]
M. hyperodae	MHPGA_009336-T1	YP_009345682.1	41.875	640	313	14	751	1355	44	659	1.98E-135	442	552509	DNA	unclassified DNA virus	hypothetical protein LbFV_ORF78 [Leptopilina boulardi filamentous virus]
M. hyperodae	MHPGA_009338-T1	YP_009345672.1	32.65	634	373	18	2	611	41	644	4.03E-101	331	552509	DNA	unclassified DNA virus	hypothetical protein LbFV_ORF68 [Leptopilina boulardi filamentous virus]
M. hyperodae	MHPGA_010089-T1	YP_009345667.1	38.508	657	341	14	6	613	1	643	5.85E-136	425	552509	DNA	unclassified DNA virus	hypothetical protein LbFV_ORF63 [Leptopilina boulardi filamentous virus]
M. hyperodae	MHPGA_011597-T1	YP_009345710.1	40.333	600	340	8	47	637	86	676	2.39E-144	445	552509	DNA	unclassified DNA virus	putative ODV protein [Leptopilina boulardi filamentous virus]
M. hyperodae	MHPGA_003110-T1	QKN22504.1	28.809	361	200	10	8	318	33	386	3.63E-38	155	2743186	DNA	unclassified DNA virus	putative lecithine cholesterol acyltransferase [Drosophila-associated filamentous virus]
M. hyperodae	MHPGA_004609-T1	QKN22505.1	46.367	289	148	2	5	290	2	286	1.61E-82	261	2743186	DNA	unclassified DNA virus	putative protein 51 [Drosophila-associated filamentous virus]
M. hyperodae	MHPGA_004631-T1	QKN22485.1	29.226	349	177	10	69	354	80	421	4.55E-20	106	2743186	DNA	unclassified DNA virus	putative ORF5 [Drosophila-associated filamentous virus]
M. hyperodae	MHPGA_011596-T1	QKN22506.1	24.206	504	306	17	57	487	97	597	1.98E-22	114	2743186	DNA	unclassified DNA virus	PIF1-like protein [Drosophila-associated filamentous virus]
