## Supplementary table 3 for "Scaffold-level genome assemblies of two parasitoid biocontrol wasps reveal the parthenogenesis mechanism and an associated novel virus"

Virus name	In phylogeny?	Family	Assembly accession	Genome size (bp)	# genes	GC content	Coding density	Number of MhFV genes with BlastP hits to species	Number of MhFV genes with best BlastP hit to species
Heliothis virescens ascovirus 3f		Ascoviridae	AF451898	198,157	190	45.5	79.7	20	0
Spodoptera frugiperda ascovirus 1a		Ascoviridae	NC_008361.1	156,992	123	49	71.9	11	0
Autographa californica MNPV	Y	Baculoviridae	NC_001623	133,894	156	40.7	97.2	4	0
Cydia pomonella GV	Y	Baculoviridae	NC_002816	123,500	143	45.3	90.1	2	0
Neodiprion setiferNPV	Y	Baculoviridae	NC_005905	86,462	90	33.8	84.5	0	0
Spodoptera frugiperda GV		Baculoviridae	NC_026511.1	140,913	146	46.2	90.4	11	1
Trichoplusia ni GV LBIV-12		Baculoviridae	NC_038375.1	175,360	172	39.8	85.2	19	1
Glossina pallidipes SGHV	Y	Hytrosaviridae	NC_010356	190,032	160	28	86.5	17	5
Musca domestica SGHV	Y	Hytrosaviridae	EU522111	124,279	108	43.5	90.9	11	1
Oryctes rhinoceros NV	Y	Nudiviridae	EU747721	127,615	139	41.6	88.5	1	0
Penaeus monodon NV	Y	Nudiviridae	KJ184318	119,638	115	34.5	95.6	1	0
Tipula oleracea NV	Y	Nudiviridae	KM610234	145,704	131	25.5	85.7	4	0
Apis mellifera FV	Y	unassigned	KR819915	496,396	247	50.8	65	4	0
Drosophila-associated FV	Y	unassigned	Multiple fragments, incomplete	86,478	69	33.5	Not reported	24	15
Leptopilina boulardi FV	Y	unassigned	KY009685	111,453	108	21.3	80	33	23
M. hyperodae filamentous virus (MhFV)	Y	unassigned	TBD	163,432	158	37.8	83	-	-
