## Supplementary table 4 for "Scaffold-level genome assemblies of two parasitoid biocontrol wasps reveal the parthenogenesis mechanism and an associated novel virus"

### Sheet: Annotation table
MhFV Gene ID	Start (bp)	End (bp)	Strand	Subject accession ID	Sequence ID (%)	E-value	Species	BlastP hit kingdom	BlastP annotation	Pfam hit description	Pfam hit accession	Pfam query start	Pfam query end	Pfam domain i-evalue	Pfam domain c-evalue
ORF1	68	1492	-	YP_009116982.1	47.407	1.45e-125	Pseudoplusia includens SNPV IE	Viral	baculovirus repeat ORF	BRO family, N-terminal domain	PF02498.17	17	113	2.2e-24	6.1e-28
ORF2	2513	3115	+	YP_009165707.1	29.851	2.04e-11	Perigonia lusca single nucleopolyhedrovirus	Viral	Per os infectivity factor 3	Per os infectivity factor 3	PF05006.12	52	191	1.9e-11	3.2e-15
ORF3	3096	3512	-
ORF4	3542	6229	+	YP_009345662.1	40.293	0	Leptopilina boulardi filamentous virus	Viral	putative DNA pol	DNA polymerase family B	PF00136.21	638	860	2.1e-15	2.3e-19
ORF5	6250	7017	+	QKN22518.1	38.164	3.82e-28	Drosophila-associated filamentous virus	Viral	putative DNA PolB, partial
ORF6	7010	7366	+	YP_009345662.1	42.857	7.32e-15	Leptopilina boulardi filamentous virus	Viral	putative DNA pol
ORF7	7358	7765	-
ORF8	7777	8034	-
ORF9	8191	8379	-
ORF10	8393	9010	-
ORF11	9048	10961	-	QKN22485.1	29.394	3.04e-67	Drosophila-associated filamentous virus	Viral	putative ORF5
ORF12	11129	11473	+	YP_009552615.1	47.872	1.26e-15	Operophtera brumata nucleopolyhedrovirus	Viral	BRO-A	BRO family, N-terminal domain	PF02498.17	16	86	2e-11	2.2e-15
ORF13	11517	13373	+	CAF4807074.1	39.32	4.92e-91	Pieris macdunnoughi	Eukaryote	unnamed protein product	Putative transposase DNA-binding domain	PF07282.11	525	586	1.5e-07	1.7e-11
ORF14	13393	14217	+	AOL57213.1	43.498	2.6e-50	Chrysodeixis includens nucleopolyhedrovirus	Viral	BRO-B	BRO family, N-terminal domain	PF02498.17	2	28	8.5e-05	9.5e-09
ORF15	14227	15429	+
ORF16	15616	16359	-	AXU41742.1	33.158	1.52e-21	Spodoptera eridania nucleopolyhedrovirus	Viral	BRO-B	BRO family, N-terminal domain T5orf172 domain Meiotically up-regulated gene 113	PF02498.17 PF10544.9 PF13455.6	38 156 172	132 240 238	2.00E-17 4.00E-11 1.60E-10	4.40E-21 9.00E-15 3.50E-14
ORF17	16382	16930	-
ORF18	16894	18048	-	AMB48743.1	28.082	3.28e-09	Glossina pallidipes salivary gland hypertrophy virus	Viral	Cg30-like protein
ORF19	18911	19279	-
ORF20	19293	21671	-	YP_009506121.1	27.979	3.71e-12	Trichoplusia ni granulovirus LBIV-12	Viral	hypothetical protein
ORF21	21756	23999	+	NDE15715.1	43.86	5.04e-47	bacterium	Bacteria	hypothetical protein
ORF22	24280	24852	-	YP_001649115.1	53.191	6.45e-19	Helicoverpa armigera granulovirus	Viral	BRO-H
ORF23	24857	25303	-	YP_003517810.1	50.714	1.13e-40	Lymantria xylina nucleopolyhedrovirus	Viral	BRO-F	BRO family, N-terminal domain	PF02498.17	18	119	5.8e-27	3.2e-31
ORF24	25966	26532	+	XP_019754016.1	49.198	4.98e-61	Dendroctonus ponderosae	Eukaryote	PREDICTED: guanylate kinase isoform X3	Guanylate kinase AAA domain AAA domain AAA domain 50S ribosome-binding GTPase RsgA GTPase	PF00625.21 PF13671.6 PF13238.6 PF13401.6 PF01926.23 PF03193.16	1 5 6 4 5 4	182 143 143 30 59 25	5.30E-54 3.80E-07 7.10E-07 6.10E-05 3.70E-05 4.70E-05	7.40E-57 5.30E-10 9.90E-10 8.40E-08 5.20E-08 6.50E-08
ORF25	26525	26626	+
ORF26	26789	27481	-	QEE79907.1	37.391	1.41e-14	Mamestra configurata nucleopolyhedrovirus A	Viral	Maco-A orf 20
ORF27	27565	27693	-
ORF28	28443	29462	-	WP_114909516.1	26	7.36e-06	Haemophilus haemolyticus	Eukaryote	autotransporter outer membrane beta-barrel domain-containing protein	Ezrin/radixin/moesin family	PF00769.19	39	139	7e-07	4.3e-10
ORF29	29488	30441	-	XP_025205964.1	31.922	4.29e-34	Melanaphis sacchari	Eukaryote	uncharacterized protein LOC112602222	KilA-N domain KilA-N domain	PF04383.13 PF04383.13	37 169	127 255	1.20E-12 8.70E-10	1.30E-16 9.70E-14
ORF30	30822	31364	-
ORF31	32320	37275	+	YP_009345696.1	30.048	0	Leptopilina boulardi filamentous virus	Viral	hypothetical protein LbFV_ORF92
ORF32	37844	38446	+
ORF33	38458	39135	+
ORF34	39135	39500	+
ORF35	39530	39805	+	XP_028141650.1	42.683	3.94e-13	Diabrotica virgifera virgifera	Eukaryote	putative inhibitor of apoptosis isoform X1	Inhibitor of Apoptosis domain	PF00653.21	10	72	1.2e-16	2.6e-20
ORF36	39798	40499	+	YP_009345698.1	27.219	6.73e-08	Leptopilina boulardi filamentous virus	Viral	hypothetical protein LbFV_ORF94
ORF37	40430	40594	-
ORF38	41190	42071	+	YP_009116982.1	45.548	1.01e-82	Pseudoplusia includens SNPV IE	Viral	baculovirus repeat ORF	BRO family, N-terminal domain	PF02498.17	15	112	5.2e-24	1.2e-27
ORF39	42280	42540	+	YP_009121838.1	54.545	2.98e-18	Spodoptera frugiperda granulovirus	Viral	bro
ORF40	42556	44613	-	YP_009345667.1	38.508	4.51e-135	Leptopilina boulardi filamentous virus	Viral	hypothetical protein LbFV_ORF63	Baculoviridae p74 conserved region Baculoviridae P74 N-terminal	PF04583.12 PF08404.10	384 12	601 295	5.80E-17 3.50E-15	6.50E-21 3.90E-19
ORF41	44761	45225	+	YP_762434.1	49.58	5.97e-30	Spodoptera frugiperda ascovirus 1a	Viral	40.2 kDa BRO-like protein	BRO family, N-terminal domain	PF02498.17	15	110	3.3e-25	1.8e-29
ORF42	45281	45595	+							Meiotically up-regulated gene 113	PF13455.6	10	45	0.00031	3.4e-08
ORF43	45629	46084	-
ORF44	46119	47171	+
ORF45	47168	47548	+
ORF46	47519	47689	-
ORF47	47863	49749	-	CAF4807074.1	38.902	2.61e-91	Pieris macdunnoughi	Eukaryote	unnamed protein product	Putative transposase DNA-binding domain	PF07282.11	535	596	1.6e-07	1.7e-11
ORF48	49800	50321	-	MBR3706763.1	56.923	7e-13	Firmicutes bacterium	Bacteria	Bro-N domain-containing protein	BRO family, N-terminal domain	PF02498.17	1	22	0.00019	3.2e-08
ORF49	50392	50598	-	YP_003517810.1	50.794	6.53e-11	Lymantria xylina nucleopolyhedrovirus	Viral	BRO-F	BRO family, N-terminal domain	PF02498.17	16	61	1.6e-09	8.9e-14
ORF50	50698	51744	-	YP_003517810.1	34.532	1.31e-17	Lymantria xylina nucleopolyhedrovirus	Viral	BRO-F	BRO family, N-terminal domain	PF02498.17	37	133	1.7e-19	2.8e-23
ORF51	51767	52399	-	XP_019852807.1	34.783	3.23e-05	Amphimedon queenslandica	Eukaryote	PREDICTED: uncharacterized protein LOC100632541
ORF52	52363	53577	-	GBO32095.1	28.495	1.35e-08	Araneus ventricosus	Eukaryote	hypothetical protein AVEN_250922-1
ORF53	54715	55014	-
ORF54	55084	56448	-	YP_009116982.1	44.222	4.57e-136	Pseudoplusia includens SNPV IE	Viral	baculovirus repeat ORF	BRO family, N-terminal domain	PF02498.17	15	110	7.5e-25	1.3e-28
ORF55	56599	57000	-	YP_001883364.1	33.077	7.01e-11	Musca domestica salivary gland hypertrophy virus	Viral	matrix metalloproteinase	Matrixin	PF00413.24	26	127	9.5e-13	2.1e-16
ORF56	57113	57733	+
ORF57	57787	59799	-	YP_001649041.1	40.367	1.02e-12	Helicoverpa armigera granulovirus	Viral	hypothetical protein HaGV_gp059
ORF58	59893	61149	+	NDE18639.1	29.073	1.89e-20	bacterium	Bacteria	hypothetical protein
ORF59	61176	61607	+	ADY88154.1	54.545	4.04e-46	Helicoverpa armigera SNPV	Viral	BRO-B, partial	BRO family, N-terminal domain	PF02498.17	15	111	7e-25	7.9e-29
ORF60	62575	64689	-
ORF61	64718	65056	-
ORF62	65061	67538	-
ORF63	67528	68580	-	YP_009345647.1	26.459	1.09e-16	Leptopilina boulardi filamentous virus	Viral	hypothetical protein LbFV_ORF43
ORF64	68599	69528	+	QKN22505.1	46.367	1.66e-82	Drosophila-associated filamentous virus	Viral	putative protein 51
ORF65	69743	70933	+
ORF66	71062	71487	-
ORF67	71627	73516	-	YP_009345617.1	28.704	1.17e-23	Leptopilina boulardi filamentous virus	Viral	JmJC domain protein	JmjC domain, hydroxylase	PF02373.22	331	449	4.2e-15	2.3e-18
ORF68	73777	74229	+
ORF69	74076	74489	-
ORF70	74628	75218	+
ORF71	75366	76313	-	YP_009345656.1	31.045	3.18e-30	Leptopilina boulardi filamentous virus	Viral	hypothetical protein LbFV_ORF52
ORF72	76870	78018	-	YP_001649139.1	32.199	8.89e-56	Helicoverpa armigera granulovirus	Viral	hypothetical protein HaGV_gp157
ORF73	78165	79802	-	GBO32095.1	22.774	3.24e-21	Araneus ventricosus	Eukaryote	hypothetical protein AVEN_250922-1
ORF74	81133	82167	+	QKN22504.1	28.947	3.24e-47	Drosophila-associated filamentous virus	Viral	putative lecithine cholesterol acyltransferase
ORF75	82177	82485	+
ORF76	82649	82834	+
ORF77	82849	83100	+
ORF78	83138	83809	+	YP_009345689.1	34.416	3.58e-20	Leptopilina boulardi filamentous virus	Viral	hypothetical protein LbFV_ORF85	Baculoviridae AC81	PF05820.11	53	206	1.3e-21	7.3e-26
ORF79	83855	84367	+	XP_029617680.1	41.667	5.14e-10	Salmo trutta	Eukaryote	F-box only protein 41-like
ORF80	84408	84749	+	YP_009345691.1	40.196	3.44e-10	Leptopilina boulardi filamentous virus	Viral	hypothetical protein LbFV_ORF87
ORF81	84715	84954	+
ORF82	84951	85700	+
ORF83	85693	86448	+	YP_009345623.1	40.113	6.24e-29	Leptopilina boulardi filamentous virus	Viral	hypothetical protein LbFV_ORF19	Protein of unknown function (DUF705) NLI interacting factor-like phosphatase	PF05152.12 PF03031.18	57 79	143 211	3.10E-09 1.80E-07	1.20E-12 7.10E-11
ORF84	86460	86711	-
ORF85	86723	87439	-
ORF86	87751	88077	-
ORF87	88703	89617	-
ORF88	89676	89861	-
ORF89	89876	90871	-	QKN22457.1	30.591	1.28e-36	Drosophila-associated filamentous virus	Viral	putative ORF2	Phage integrase family	PF00589.22	152	311	3.8e-12	4.3e-16
ORF90	90941	92800	-	WP_142941407.1	26.513	7.39e-37	Aliikangiella marina	Bacteria	hypothetical protein
ORF91	92872	94449	-	QKN22521.1	27.725	2.63e-18	Drosophila-associated filamentous virus	Viral	putative ORF107
ORF92	94603	96675	+	YP_009345710.1	38.776	2.36e-151	Leptopilina boulardi filamentous virus	Viral	putative ODV protein	Polysaccharide lyase family 8, N terminal alpha-helical domain Baculovirus E66 occlusion-derived virus envelope protein	PF08124.11 PF04850.12	85 355	271 486	1.60E-11 1.90E-06	2.60E-15 3.20E-10
ORF93	96595	97122	-
ORF94	97119	97238	-
ORF95	97661	97834	+
ORF96	97850	98641	-	XP_038668136.1	25.134	4.81e-14	Scyliorhinus canicula	Eukaryote	BICD family-like cargo adapter 2
ORF97	98664	100463	+	QKN22506.1	24.752	1.64e-23	Drosophila-associated filamentous virus	Viral	PIF1-like protein	Per os infectivity	PF05092.12	64	450	1.4e-08	1.6e-12
ORF98	101147	101344	+
ORF99	101567	102769	+	AMB48743.1	26.712	1.37e-07	Glossina pallidipes salivary gland hypertrophy virus	Viral	Cg30-like protein
ORF100	102733	103320	+
ORF101	103349	104467	-
ORF102	104745	106253	-
ORF103	106266	106466	-
ORF104	106463	106906	-
ORF105	107682	109649	-	XP_025205964.1	26.234	5.13e-44	Melanaphis sacchari	Eukaryote	uncharacterized protein LOC112602222	KilA-N domain KilA-N domain Helicobacter pylori protein of unknown function (DUF874) Ezrin/radixin/moesin family	PF04383.13 PF04383.13 PF05917.11 PF00769.19	30 162 341 351	115 243 418 453	5.90E-12 8.10E-07 0.00012 0.00016	3.60E-15 5.00E-10 7.30E-08 9.90E-08
ORF106	110286	111314	-	VVC35478.1	38.194	1.12e-14	Cinara cedri	Eukaryote	Hypothetical protein CINCED_3A011688
ORF107	111404	112270	-	XP_025205964.1	32.246	2.61e-34	Melanaphis sacchari	Eukaryote	uncharacterized protein LOC112602222	KilA-N domain KilA-N domain	PF04383.13 PF04383.13	29 158	116 244	7.50E-12 6.30E-08	4.20E-16 3.50E-12
ORF108	112922	113362	+
ORF109	113348	113920	-
ORF110	114674	114823	-
ORF111	115605	116087	+	YP_009345628.1	30.827	1.57e-06	Leptopilina boulardi filamentous virus	Viral	hypothetical protein LbFV_ORF24
ORF112	116084	119035	+	YP_009345700.1	37.84	0	Leptopilina boulardi filamentous virus	Viral	hypothetical protein LbFV_ORF96
ORF113	119157	121202	-	XP_025205964.1	25.309	1.12e-42	Melanaphis sacchari	Eukaryote	uncharacterized protein LOC112602222	KilA-N domain KilA-N domain	PF04383.13 PF04383.13	30 159	120 244	1.10E-12 5.20E-08	5.10E-16 2.30E-11
ORF114	121403	121636	-
ORF115	122122	122778	-	AXU41742.1	30.935	3.65e-08	Spodoptera eridania nucleopolyhedrovirus	Viral	BRO-B	Meiotically up-regulated gene 113 T5orf172 domain	PF13455.6 PF10544.9	138 124	207 201	1.60E-11 4.10E-10	2.70E-15 6.80E-14
ORF116	122836	123867	+	WP_052044918.1	32.121	2.2e-30	Arsenophonus endosymbiont of Nilaparvata lugens	Bacteria	lytic polysaccharide monooxygenase	Lytic polysaccharide mono-oxygenase, cellulose-degrading	PF03067.15	34	205	4.6e-09	5.1e-13
ORF117	123864	124799	+
ORF118	124800	125627	-
ORF119	125629	126402	+
ORF120	126447	128117	+
ORF121	128169	128321	+
ORF122	128361	128813	-
ORF123	129362	130327	-	YP_009345706.1	29.226	9.25e-30	Leptopilina boulardi filamentous virus	Viral	hypothetical protein LbFV_ORF102
ORF124	130443	131729	+	YP_009345687.1	24.541	4.74e-13	Leptopilina boulardi filamentous virus	Viral	hypothetical protein LbFV_ORF83
ORF125	131917	132492	+
ORF126	132664	133368	+	YP_009345641.1	33.478	1.87e-22	Leptopilina boulardi filamentous virus	Viral	nudix domain protein
ORF127	133368	134324	+	QKN22511.1	37.594	2.28e-17	Drosophila-associated filamentous virus	Viral	putative protein 57
ORF128	134275	135486	+	YP_009345624.1	33.521	7.01e-52	Leptopilina boulardi filamentous virus	Viral	hypothetical protein LbFV_ORF20
ORF129	135561	135857	-
ORF130	135883	136680	-	YP_001686976.1	47.368	1.75e-11	Glossina pallidipes salivary gland hypertrophy virus	Viral	hypothetical protein SGHV028	MSV199 domain	PF10553.9	43	106	7.6e-10	4.2e-13
ORF131	136868	137305	+
ORF132	137349	138380	+	YP_009345671.1	36.519	8.95e-52	Leptopilina boulardi filamentous virus	Viral	hypothetical protein LbFV_ORF67
ORF133	138383	139012	+	WP_209862961.1	28.431	3.39e-10	Paenibacillus shirakamiensis	Bacteria	lytic polysaccharide monooxygenase	Lytic polysaccharide mono-oxygenase, cellulose-degrading	PF03067.15	15	201	8.2e-07	4.6e-11
ORF134	139367	139846	-
ORF135	139873	140460	-	AMB48743.1	28.082	1.11e-09	Glossina pallidipes salivary gland hypertrophy virus	Viral	Cg30-like protein
ORF136	140408	141028	-							Drought induced 19 protein (Di19), zinc-binding	PF05605.12	16	54	0.00031	3.4e-08
ORF137	141392	141571	-
ORF138	141812	142609	-
ORF139	142892	144097	+	NDE18639.1	29.073	6.69e-21	bacterium	Bacteria	hypothetical protein
ORF140	144112	144258	-
ORF141	144263	146206	-	YP_009345682.1	40.822	9.85e-146	Leptopilina boulardi filamentous virus	Viral	hypothetical protein LbFV_ORF78
ORF142	146494	147312	-	YP_009345703.1	30.952	8.66e-06	Leptopilina boulardi filamentous virus	Viral	hypothetical protein LbFV_ORF99
ORF143	147951	148226	-
ORF144	148306	149508	-	YP_009345685.1	38.95	4.25e-62	Leptopilina boulardi filamentous virus	Viral	putative ATPase	ATPase family associated with various cellular activities (AAA) AAA ATPase domain Protein of unknown function (DUF815) Holliday junction DNA helicase RuvB P-loop domain AAA domain (dynein-related subfamily) AAA domain ABC transporter AAA domain (Cdc48 subfamily) TIP49 P-loop domain	PF00004.29 PF13191.6 PF05673.13 PF05496.12 PF07728.14 PF13173.6 PF00005.27 PF07724.14 PF06068.13	198 172 172 168 198 196 187 197 170	325 270 320 319 309 279 257 271 247	3.80E-23 2.30E-08 4.90E-08 2.70E-06 7.80E-06 2.70E-05 2.10E-05 0.00033 0.00047	8.00E-26 4.80E-11 1.00E-10 5.60E-09 1.70E-08 5.60E-08 4.30E-08 7.00E-07 1.00E-06
ORF145	149514	149843	-
ORF146	149921	150667	-
ORF147	150989	151135	-
ORF148	151418	153529	+	YP_009345672.1	32.067	2.29e-103	Leptopilina boulardi filamentous virus	Viral	hypothetical protein LbFV_ORF68	ATPase domain predominantly from Archaea AAA domain AAA domain	PF01637.18 PF13604.6 PF13245.6	177 169 191	336 359 345	5.00E-06 6.40E-05 3.20E-05	5.30E-09 6.70E-08 3.40E-08
ORF149	153576	153839	+
ORF150	153894	154406	-	YP_001687091.1	28.689	5.46e-08	Glossina pallidipes salivary gland hypertrophy virus	Viral	hypothetical protein SGHV143
ORF151	154486	155229	-	YP_009049844.1	29.825	1.74e-23	Peridroma alphabaculovirus	Viral	bro	BRO family, N-terminal domain Meiotically up-regulated gene 113 T5orf172 domain	PF02498.17 PF13455.6 PF10544.9	38 172 156	132 239 236	3.00E-19 9.30E-12 5.70E-11	5.00E-23 1.60E-15 9.60E-15
ORF152	155253	156047	-	XP_023022306.1	48.039	2.19e-89	Leptinotarsa decemlineata	Eukaryote	baculoviral IAP repeat-containing protein 2	Inhibitor of Apoptosis domain Inhibitor of Apoptosis domain Zinc finger, C3HC4 type (RING finger)	PF00653.21 PF00653.21 PF13920.6	9 113 216	73 178 257	5.20E-16 2.40E-22 1.40E-09	1.20E-19 5.40E-26 3.10E-13
ORF153	156153	156527	-
ORF154	156549	157553	-	WP_104124158.1	30.196	1.99e-14	Acinetobacter soli	Bacteria	Bro-N domain-containing protein	BRO family, N-terminal domain	PF02498.17	38	133	2.7e-17	3e-21
ORF155	157588	159219	-	GBO25838.1	24.759	3.93e-18	Araneus ventricosus	Eukaryote	hypothetical protein AVEN_65616-1
ORF156	160095	161300	-	MBO1045201.1	39.091	3.2e-05	Aphanizomenon flos-aquae	Eukaryote	Uma2 family endonuclease
ORF157	161458	162342	-	XP_025205964.1	30.872	3.68e-32	Melanaphis sacchari	Eukaryote	uncharacterized protein LOC112602222	KilA-N domain KilA-N domain	PF04383.13 PF04383.13	26 153	114 244	2.00E-11 3.00E-09	1.10E-15 1.70E-13
ORF158	162611	162763	+
