## Supplementary table 5 for "Scaffold-level genome assemblies of two parasitoid biocontrol wasps reveal the parthenogenesis mechanism and an associated novel virus"

MhFV differentially expressed gene ID	DESeq2 baseMean	DESeq2 log2FoldChange	DESeq2 lfcSE	DESeq2 LRT stat	DESeq2 pvalue	DESeq2 padj
ORF67	5.643650132	-1.025009846	2.071731072	20.87740136	0.000334893	0.006697868
ORF57	11.7010532	2.366400437	1.368094334	17.48301697	0.001556816	0.010378774
ORF156	10.75537053	-1.676691105	1.890193015	18.33678577	0.0010604	0.010378774
ORF141	3.308084113	1.306249042	2.469921237	16.02089774	0.00299125	0.014956249
ORF96	3.877704215	0.904517569	2.732309148	15.27101142	0.0041709	0.0166836
ORF125	3.801834536	3.516350499	1.908134493	13.08278909	0.010878277	0.036260923
ORF126	3.431811118	4.486969649	2.088051236	12.23332152	0.015697997	0.044851421
ORF47	3.907145699	2.721053091	2.736268918	11.2558717	0.023833993	0.046452392
ORF54	2.699728191	3.121681949	2.601416373	11.31029464	0.023289405	0.046452392
ORF105	2.211521356	1.184069961	2.676162813	10.89321862	0.027790668	0.046452392
ORF113	2.404604473	2.9380055	2.803199405	10.88634851	0.027871435	0.046452392
ORF116	4.196842817	-0.808657086	2.432849118	10.97442205	0.026852984	0.046452392
